# Histone Acetylation Differentially Modulates CTCF-CTCF Loops and Intra-TAD Interactions

**DOI:** 10.1101/2025.07.29.667515

**Authors:** Rebecca G Smith, Yu Fu, Kathleen L Schiela, Madison Dautle, Ryan Williams, Hannah M Wilson, Chloe Azadegan, Johnathan R Whetstine, Job Dekker, Yu Liu

**Author notes:** Correspondence (Y.L.); (J.D.).

## Abstract

The cohesin complex structures the interphase genome by extruding loops and organizing topologically associating domains (TADs). While cohesin engages chromatin in context-dependent modes, the regulatory influence of chromatin state on these interactions remains unclear. Here, we show that histone hyperacetylation, induced by the histone deacetylase inhibitor trichostatin A (TSA), preferentially disrupts short-range interactions within TADs but spares CTCF-anchored loops, despite reduced cohesin occupancy at these sites. These findings point to two functionally distinct cohesin populations: a TSA-sensitive pool within TADs, likely representing extruding, non-topologically bound cohesin, and a TSA-resistant population at CTCF–CTCF anchors that maintains loops through topological entrapment. Using a semi–in vitro system with TEV-cleavable RAD21, we show that TSA-resistant cohesin at CTCF sites becomes TSA-sensitive after proteolytic cleavage that opens the cohesin ring, showing that it is the topological engagement with DNA that makes cohesin, and CTCF-CTCF loops, TSA-resistant. Notably, we also detect TSA-sensitive cohesin at CTCF sites, suggesting the presence of transient, non-encircling cohesin that either precedes conversion to the stable form or is halted by pre-existing encircling cohesin. Together, our results suggest that cohesin exists in distinct biochemical states: an extruding form found within TADs and at CTCF sites, that is sensitive to hyperacetylation, and a topologically bound form specifically at CTCF-CTCF loops that is insensitive. The former may allow dynamic changes in chromatin loops, while latter ensures robustness of CTCF-anchored loops in response to chromatin state changes.
