## Supplementary Tables 1-3 for "Histone Acetylation Differentially Modulates CTCF-CTCF Loops and Intra-TAD Interactions"

### Sheet: Antibodies
	Antibodies	Source	Cat. Number	Usage	WB dilution
	Rabbit RAD21, N-terminal	Abcam	ab154769	WB, ChIP	1:2000
	Rabbit Pan-Acetylation antibody	Abcam	ab47915	WB	1:2000
	Rabbit Lamin A	Abcam	ab26300	WB	1:2000
	Rabbit SMC3	Abcam	ab9263	WB	1:2000
	Mouse Acetyl-SMC3	Millipore	MABE1073	WB	1:2000
	Rabbit SMC1	Bethyl lab	A300-055A	WB	1:2000
	Rabbit SA2	Bethyl lab	A302-580A	WB	1:2000
	Rabbit SA1	Bethyl lab	A302-579A	WB	1:2000
	Rabbit WAPL	Cell Signaling Tech	77428	WB	1:2000
	Rabbit WAPL	Protein Tech	16370-1-AP	ChIP
	Rabbit CTCF	Cell Signaling Tech	#3418	WB, ChIP	1:2000
	Rabbit H3K9Ac	Abcam	ab4441	ChIP
	Rabbit IgG	Sigma	I5006	ChIP

### Sheet: Hi-C samples
Hi-C librares	Hi-C Experiments
AS125	HAP1-RAD21TEV-DMSO-R1	Fig. 1, 4
AS126	HAP1-RAD21TEV-TSA-R1	Fig. 1, 4
AS32	HAP1-RAD21TEV-DMSO-R2	Extended Data Fig. 7
AS33	HAP1-RAD21TEV-TSA-R2	Extended Data Fig. 7
AS87	HAP1-DMSO-R1	Extended Data Fig. 2
AS88	HAP1-TSA-R1	Extended Data Fig. 2
AS129	HAP1-DMSO-R2	Extended Data Fig. 4
AS130	HAP1-TSA-R2	Extended Data Fig. 4
YL-DMSO-NB-R1	YL-DMSO-NB-R1	Extended Data Fig. 6, 7
YL-DMSO-NB-TEV-R1	YL-DMSO-NB-TEV-R1	Extended Data Fig. 6, 7
YL-DMSO-NBS1-R1	YL-DMSO-NBS1-R1	Extended Data Fig. 6, 7
YL-DMSO-NBS1-TEV-R1	YL-DMSO-NBS1-TEV-R1	Extended Data Fig. 6, 7
YL-TSA-NB-R1	YL-TSA-NB-R1	Extended Data Fig. 6, 7
YL-TSA-NB-TEV-R1	YL-TSA-NB-TEV-R1	Extended Data Fig. 6, 7
YL-TSA-NBS1-R1	YL-TSA-NBS1-R1	Extended Data Fig. 6, 7
YL-TSA-NBS1-TEV-R1	YL-TSA-NBS1-TEV-R1	Extended Data Fig. 6, 7
YL-DMSO-NB-R3	YL-DMSO-NB-R3	Fig. 3, 4
YL-DMSO-NB-TEV-R3	YL-DMSO-NB-TEV-R3	Fig. 3, 4
YL-DMSO-NBS1-R3	YL-DMSO-NBS1-R3	Fig. 3, 4
YL-DMSO-NBS1-TEV-R3	YL-DMSO-NBS1-TEV-R3	Fig. 3, 4
YL-TSA-NB-R3	YL-TSA-NB-R3	Fig. 3, 4
YL-TSA-NB-TEV-R3	YL-TSA-NB-TEV-R3	Fig. 3, 4
YL-TSA-NBS1-R3	YL-TSA-NBS1-R3	Fig. 3, 4
YL-TSA-NBS1-TEV-R3	YL-TSA-NBS1-TEV-R3	Fig. 3, 4
AS429	RAD21deg-G1-D-D-RS-R1	Extended Data Fig. 1
AS430	RAD21deg-G1-D-T-RS-R1	Extended Data Fig. 1
AS431	RAD21deg-G1-5PhIAA-D-RS-R1	Extended Data Fig. 1
AS432	RAD21deg-G1-5PhIAA-T-RS-R1	Extended Data Fig. 1
AS441	RAD21deg-G1-D-D-RS-R3	Fig. 1
AS442	RAD21deg-G1-D-T-RS-R3	Fig. 1
AS443	RAD21deg-G1-5PhIAA-D-RS-R3	Fig. 1
AS444	RAD21deg-G1-5PhIAA-T-RS-R3	Fig. 1

### Sheet: ChIP-seq samples
ChIP libraries	ChIP experiments	Replicate	Related Figures
AS61	DMSO-IgG-R1	1	Fig.2
AS62	DMSO-CTCF-R1	1	Fig.2
AS63	DMSO-RAD21-R1	1	Fig.2
AS65	TSA-IgG-R1	1	Fig.2
AS66	TSA-CTCF-R1	1	Fig.2
AS67	TSA-RAD21-R1	1	Fig.2
AS69	DMSO-IgG-R2	2	Extended Data Fig. 5
AS70	DMSO-CTCF-R2	2	Extended Data Fig. 5
AS71	DMSO-RAD21-R2	2	Extended Data Fig. 5
AS73	TSA-IgG-R2	2	Extended Data Fig. 5
AS74	TSA-CTCF-R2	2	Extended Data Fig. 5
AS75	TSA-RAD21-R2	2	Extended Data Fig. 5
AS167	DMSO-IgG-R4	1	Fig.2, Extended Data Fig. 4
AS168	DMSO-H3K9Ac-R4	1	Fig.2, Extended Data Fig. 4
AS170	TSA-IgG-R4	1	Fig.2, Extended Data Fig. 4
AS171	TSA-H3K9Ac-R4	1	Fig.2, Extended Data Fig. 4
AS161	DMSO-IgG-R3	2	Extended Data Fig. 4, 5
AS162	DMSO-H3K9Ac-R3	2	Extended Data Fig. 4, 5
AS164	TSA-IgG-R3	2	Extended Data Fig. 4, 5
AS165	TSA-H3K9Ac-R3	2	Extended Data Fig. 4, 5
